# A detailed kinetic model of Eastern equine encephalitis virus replication in a susceptible host cell

**DOI:** 10.1101/2024.12.13.628424

**Authors:** Caroline I. Larkin, Matthew D. Dunn, Jason E. Shoemaker, William B. Klimstra, James R. Faeder

## Abstract

Eastern equine encephalitis virus (EEEV) is an arthropod-borne, positive-sense RNA alphavirus posing a substantial threat to public health. Unlike similar viruses such as SARS-CoV-2, EEEV replicates efficiently in neurons, producing progeny viral particles as soon as 3–4 hours post-infection. EEEV infection, which can cause severe encephalitis with a human mortality rate surpassing 30%, has no licensed, targeted therapies, leaving patients to rely on supportive care. Although the general characteristics of EEEV infection within the host cell are well-studied, it remains unclear how these interactions lead to rapid production of progeny viral particles, limiting development of antiviral therapies. Here, we present a novel rule-based model that describes attachment, entry, uncoating, replication, assembly, and export of both infectious virions and virus-like particles within mammalian cells. Additionally, it quantitatively characterizes host ribosome activity in EEEV replication via a model parameter defining ribosome density on viral RNA. To calibrate the model, we performed experiments to quantify viral RNA, protein, and infectious particle production during acute infection. We used Bayesian inference to calibrate the model, discovering in the process that an additional constraint was required to ensure consistency with previous experimental observations of a high ratio between the amounts of full-length positive-sense viral genome and negative-sense template strand. Overall, the model recapitulates the experimental data and predicts that EEEV rapidly concentrates host ribosomes densely on viral RNA. Dense packing of host ribosomes was determined to be critical to establishing the characteristic positive to negative RNA strand ratio because of its role in governing the kinetics of transcription. Sensitivity analysis identified viral transcription as the critical step for infectious particle production, making it a potential target for future therapeutic development.

**Author Summary:** Eastern equine encephalitis virus (EEEV) is a positive-sense RNA virus transmitted via mosquitoes. In humans, it can cause lethal disease in humans with a high mortality rate, exceeding 30%. There are no licensed targeted treatments or vaccines currently available. We constructed a rule-based model that describes the mechanisms and the resulting dynamics of EEEV replication inside a mammalian cell. With a novel experimental dataset that measures the concentrations of EEEV RNA, proteins, and infectious viral particles over time in combination with a biological constraint based on known replication characteristics, we calibrated the model rate parameters with a Bayesian inference method that estimates parameter distributions and quantifies the confidence of model predictions. The resulting calibrated model captures key features of the experimental dataset. Model analyses identified a tight constraints in the RNA replication dynamics among the genome, the negative-sense template, and the subgenome, which is used for structural protein synthesis. The calibrated model demonstrates the potential for EEEV to rapidly recruit and densely pack host ribosomes on its viral RNA to accelerate replication. Sensitivity analysis found that parameters involving viral transcription, particularly of the genome and subgenome, are most critical for infectious viral particle production.
