## Supplementary material for "A detailed kinetic model of Eastern equine encephalitis virus replication in a susceptible host cell": S1 Table

### Sheet: Individual species
BNGL Name	Schematic Label	Description	Initial Condition
nV	Virus Particle	Initial infectious extracellular virus particles	init_nV
R_EB	-	External, unbound host attachment factor	init_EU
R_EU	Host Receptor/Attachment Factor	External, virus-bound host attachment factor	0
R_IB	Endosome	Internal, virus-bound host attachment factor	0
R_IU	-	Internal, unbound host attachment factor	0
host_ribo	Host Ribosome(s)	Host polysome complexes available for viral replication	init_ribo_total
translate_complex	TC:g	Translation complex composed of posRNA and host polysome that synthesizes nonstructural polyproteins	0
P123	P123	viral nonstructural polyprotein containing nsps1-3	0
P1234	P1234	viral nonstructural polyprotein containing nsps1-4	0
P123_4	P123-4	Free replicase complex that synthesizes negRNA from posRNA	0
C1234	C1234	Free replicase complex that synthesizes posRNA or sgRNA from negRNA or dsRNA	0
posRNA	posRNA	Free viral positive-sense RNA genome	0
negRNA	negRNA	Free viral negative-sense RNA template	0
dsRNA	dsRNA	Free viral double-stranded RNA intermediate	0
sgRNA	sgRNA	Free viral positive-sense subgenomic RNA	0
pos_replicase_4neg	RC:pos_neg	posRNA genome + P123-4 complex that produces negative-sense RNA	0
neg_replicase_4pos	RC:pos	Cleaved replicase complex (C1234) bound to genomic promoter of negRNA and thus can synthesize posRNA	0
neg_replicase_4sg	RC:sg	Cleaved replicase complex (C1234) bound to subgenomic promoter of negRNA and thus can synthesize sgRNA	0
ds_replicase_4pos	RC:pos	Cleaved replicase complex (C1234) bound to genomic promoter of negRNA strand of dsRNA and thus can synthesize posRNA	0
ds_replicase_4sg	RC:sg	Cleaved replicase complex (C1234) bound to subgenomic promoter of negRNA strand of dsRNA and thus can synthesize sgRNA	0
cyto_posRNA	cyto_posRNA	Viral genome located in the cytoplasm	0
cyto_negRNA	cyto_negRNA	Viral negative-sense RNA located in the cytoplasm	0
cyto_dsRNA	cyto_dsRNA	Viral double-stranded RNA intermediate located in the cytoplasm	0
sg_translate_complex	TC:sg	Translation complex composed of sgRNA and host polysome that synthesizes structural polyproteins	0
s_poly	Structural polyprotein	Viral structural polyprotein	0
luciferase	Luciferase	Nano Luciferase inserted between pE2 and capsid structural proteins	0
capsid	Capsid	Viral capsid protein	0
rna_capsid	RNA-Bound Capsid	Partial nucleocapsid composed of one copy of the viral genome and capsid proteins	0
PE26KE1	PE26KE1	Remaining structural polyprotein after the capsid cleaves itself	0
PE26KE1_ER	PE26KE1-ER	Remaining structural polyprotein located in the Endoplasmic Reticulum	0
PE2_E1	PE2-E1 Spike Precursor	precursor heterodimer of E1 and E2 spike proteins	0
E2_E1	Spike Protein	Heterodimer of E1 and E2 spike proteins	0
assembled	Assembling PFU	Assembled nucleocapsid with spike proteins in the cytoplasm	0
assembledVLP	Assembling VLP	Assembled virus-like particle in the cytoplasm containing only structural proteins	0
PFU	PFU	Extracellular progeny plaque-forming units	1e-2*
VLP	VLP	Extracellular progeny virus-like particles	1e-2*
* These are set to 1e-2 to allow log10-transform

### Sheet: Fixed parameters
Parameter	Description	Value	Unit	Citation(s)	Notes
n_struct	# of capsid, E1 and E2 copies used for a single viral particle	180	copies/particle	For capsid: PMID: 30540945 For E1/E2: PMID: 35867819	applies to both PFUs and VLPs 80 spike proteins consisting of 3 E1/E2 heterodimers
f_nsp_scale	Scaling constant to enforce P123:P1234 synthesis asymmetry	0.825	unitless	PMID: 7968923, PMID: 26219641	Manually tuned
init_nV	Multiplicity of Infection, # of infectious particles at t0	5	PFUs	None	Assume a literal translation from MOI to init_nV
init_EU	# of unbound attachment factors/receptors on the cell surface	10000	receptors	None
init_ribo_total	# of available individual ribosomes at t0	200000	ribosomes / cell	BNID: 106861, 102344	# total ribosomes - (1-% activate ribos)=1E6*(1-0.8)
length_P123	length of P123 nonstructural polyprotein composed of NSP1-3	1878	amino acids	NCBI RefSeq: NP_632020.1
length_P1234	length of P1234 nonstructural polyprotein composed of NSP1-4	2494	amino acids	GenBank: ABL84686.1
length_s_poly	length of structural polyprotein	1242	amino acids	GenBank: AAF04796.1
length_genome	EEEV genome length	11704	nucleotides	GenBank: EF151502.1	both negative and positive sense RNA are this length
length_sg	EEEV subgenome length	4114	nucleotides	GenBank: AF159554.1

### Sheet: Calibrated parameters
Parameter	Description	Bounds	95% Credible Interval	Unit	Citation(s)	Notes
r_bind	binding of virion to receptor	(1.00E-04, 1.00E+05)	(3.40E-03, 5.85E+04)	1 / (unit ⋅ hr)	None
r_endo	endocytosis of viral-bound to receptor	(1.00E-04, 1.00E+05)	(4.75E-01, 1.12E+00)	1 / hr	None
r_recycle	unbound receptor recycle rate	(1.00E-04, 1.00E+05)	(2.37E-04, 5.16E+04)	1 / hr	None
r_uncoat	virus uncoating to release genome	(1.00E-04, 1.00E+05)	(2.50E-04, 4.82E+04)	1 / (unit ⋅ hr)	None
ka_translate	association rate of ribosome to genome	(4.78E-13, 3.59E+02)	(1.26E-02, 1.45E-01)	1 / (unit ⋅ hr)	PMID: 28971853	Min and Max kon for protein-RNA binding (see methods for conversion)
r_translate	# rate of translation in amino acids per hr	(1.08E+04, 7.20E+04)	(3.21E+04, 7.08E+04)	aa / hr	PMID: 27153498, BNID: 100059, 105067, 108490, 108487, 100233, 107871	Min and Max values from all sources used (from multiple species)
r_rdrp_cleave	cleave of nsp into RNA dependent RNA polymerase (P123_4)	(1.00E-04, 1.00E+05)	(8.44E+01, 8.46E+04)	1 / hr	None
r_replicase_cleave	cleavage of P123_4 -> shifts from minus strand to plus and sg RNA synthesis	(1.00E-04, 1.00E+05)	(2.36E+01, 1.38E+03)	1 / hr	None
r_rna_bind	rate in which dsRNA is formed from minus and plus strands binding	(7.97E-05, 2.51E-02)	(9.75E-05, 2.12E-02)	1 / (unit ⋅ hr)	PMID: 28971853	Min and Max kon for RNA-RNA (see methods for conversion factor)
r_rna_out	RNA translocation to cytoplasm from replication spherule	(1.00E-04, 1.00E+05)	(2.68E+01, 2.56E+02)	1 / hr	None
ka_transcribe_pos	rate of posRNA association from P123_4	(4.78E-13, 3.59E+02)	(7.31E+00, 2.87E+02)	1 / (unit ⋅ hr)	PMID: 28971853	Min and Max kon for protein-RNA binding (see methods for conversion)
ka_transcribe_neg_4pos	rate of negRNA or dsRNA association of genome promoter to C1234	(4.78E-13, 3.59E+02)	(8.82E+00, 7.97E+01)	1 / (unit ⋅ hr)	PMID: 28971853	Min and Max kon for protein-RNA binding (see methods for conversion)
ka_transcribe_neg_4sg	rate of negRNA or dsRNA association of subgenomic promoter to C1234	(4.78E-13, 3.59E+02)	(4.73E+01, 3.47E+02)	1 / (unit ⋅ hr)	PMID: 28971853	Min and Max kon for protein-RNA binding (see methods for conversion)
r_transcribe	rate of transcription in nucleotides per hour	(9.00E+03, 1.80E+05)	(1.52E+05, 1.80E+05)	nt / hr	PMID: 10438859, 17360513, 31775299
r_rna_degrade	viral RNA degradation	(1.71E-02, 4.30E-01)	(3.53E-01, 4.30E-01)	1 / hr	PMID: 17451750	Many other publications were referenced and used values within these bounds
r_pro_degrade	viral protein degradation	(1.20E-04, 1.41E+00)	(1.32E-04, 8.49E-03)	1 / hr	PMID: 34753308, 33740397	We slightly expanded the bounds since only 2 mechanistic models provided bounds
r_sp_cleave	cleave of sp into capsid and remaining polyprotein	(1.00E-04, 1.00E+05)	(9.51E+00, 7.86E+04)	1 / hr	None
r_pro_translocate	polyprotein translocation to ER	(1.00E-04, 1.00E+05)	(1.19E-02, 5.84E+04)	1 / hr	None
r_pro_process	polyprotein processing through and out of ER/secretory pathway	(1.00E-04, 1.00E+05)	(1.33E-02, 5.98E+04)	1 / hr	None
r_pro_cleave	cleavage of E2 protein by furin	(1.00E-04, 1.00E+05)	(1.29E-02, 6.61E+04)	1 / hr	None
r_capsid_rna_bind	capsid protein binding to RNA genome in cytoplasm	(4.78E-13, 3.59E+02)	(2.69E+00, 3.38E+02)	1 / (unit ⋅ hr)	PMID: 28971853	Min and Max kon for protein-RNA binding (see methods for conversion)
r_assemble	assembly of functional progeny	(1.00E-04, 1.00E+05)	(1.33E+00, 2.84E+04)	1 / (unit ⋅ hr)	None
r_vlp_assemble	assembly of virus like particles (VLPs)	(1.00E-04, 1.00E+05)	(3.81E+00, 6.53E+04)	1 / (unit ⋅ hr)	None
r_export	export of virus particles	(1.00E-04, 1.00E+05)	(7.05E+00, 6.97E+04)	1 / hr	None
r_particle_deg	extracellular particle (PFU and VLP) degradation	(1.00E-04, 1.00E+05)	(1.40E-04, 2.38E-01)	1 / hr	None
ribosome_distance	how far apart ribosomes are from each other on a single strand of RNA	(2.00E+02, 4.00E+03)	(2.01E+02, 2.42E+02)	nt	PMID: 27313040
scale_nsp	scaling factor from # nonstructural proteins to NSP3 luminescence	(1.00E-04, 1.00E+05)	(3.29E+00, 5.94E+00)	RLU / unit	None
scale_sp	scaling factor from # structural polyproteins to luminescence	(1.00E-04, 1.00E+05)	(2.86E+02, 7.38E+02)	RLU / unit	None

### Sheet: Rate Rules
No.	Rate Rule	Rate
1	R_EU + nV → R_EB	r_bind
2	R_EB → R_IB	r_endo
3A	R_IB + host_ribo → R_IU + translate_complex + host_ribo	r_uncoat
3B	R_IB + host_ribo → R_IB	r_uncoat ⋅ length_genome / ribosome_distance
4	R_IU → R_EU	r_recycle
5A	translate_complex → posRNA + P123	f_nsp_scale ⋅ r_translate ⋅ (length_genome / ribosome_distance) / length_P123
5B	translate_complex → translate_complex + host_ribo	f_nsp_scale ⋅ r_translate ⋅ (length_genome / ribosome_distance)^2 / length_P123
6A	translate_complex → posRNA + P1234	(1 - f_nsp_scale) ⋅ r_translate ⋅ (length_genome / ribosome_distance) / length_P1234
6B	translate_complex → translate_complex + host_ribo	(1 - f_nsp_scale) ⋅ r_translate ⋅ (length_genome / ribosome_distance)^2 / length_P1234
7	P1234 → P123_4	r_rdrp_cleave
8	posRNA + P123_4 → pos_replicase_4neg	ka_transcribe_pos
9	pos_replicase_4neg → P123_4 + negRNA + posRNA	r_transcribe / length_genome
10	P123_4 → C1234	r_replicase_cleave
11	posRNA + negRNA → dsRNA	r_rna_bind
12	negRNA + C1234 → neg_replicase_4pos	ka_transcribe_neg_4pos
13	dsRNA + C1234 → ds_replicase_4pos	ka_transcribe_neg_4pos
14	negRNA + C1234 → neg_replicase_4sg	ka_transcribe_neg_4sg
15	dsRNA + C1234 → ds_replicase_4sg	ka_transcribe_neg_4sg
16	neg_replicase_4pos → negRNA + C1234 + posRNA	r_transcribe / length_genome
17	ds_replicase_4pos → posRNA + negRNA + C1234 + posRNA	r_transcribe / length_genome
18	neg_replicase_4sg → negRNA + C1234 + sgRNA	r_transcribe / length_sg
19	ds_replicase_4sg → posRNA + negRNA + C1234 + sgRNA	r_transcribe / length_sg
20A	posRNA + host_ribo → translate_complex + host_ribo	ka_translate
20B	posRNA + host_ribo → posRNA	ka_translate ⋅ length_genome / ribosome_distance
21	posRNA → cyto_posRNA	r_rna_out
22	negRNA → cyto_negRNA	r_rna_out
23	dsRNA → cyto_dsRNA	r_rna_out
24A	sgRNA + host_ribo → sg_translate_complex + host_ribo	ka_translate
24B	sgRNA + host_ribo → sgRNA	ka_translate ⋅ length_sg / ribosome_distance
25A	sg_translate_complex → sgRNA + s_poly	r_translate ⋅ (length_sg / ribosome_distance) / (length_s_poly*n_struct)
25B	sg_translate_complex → sg_translate_complex + host_ribo	r_translate ⋅ (length_sg / ribosome_distance)^2 / (length_s_poly*n_struct)
26	s_poly → capsid + PE26KE1 + luciferase	r_sp_cleave
27	PE26KE1 → PE26KE1_ER	r_pro_translocate
28	PE26KE1_ER → PE2_E1	r_pro_process
29	PE2_E1 → E2_E1	r_pro_cleave
30	capsid + cyto_posRNA → rna_capsid	r_capsid_rna_bind
31	rna_capsid + E2_E1 → assembled	r_assemble
32	capsid + E2_E1 → assembledVLP	r_vlp_assemble
33	assembled → PFU	r_export
34	assembledVLP → VLP	r_export
35*	posRNA → 0	r_rna_degrade
36*	negRNA → 0	r_rna_degrade
37*	dsRNA → 0	r_rna_degrade
38*	sgRNA → 0	r_rna_degrade
39*	cyto_posRNA → 0	r_rna_degrade
40*	cyto_negRNA → 0	r_rna_degrade
41*	cyto_dsRNA → 0	r_rna_degrade
42*	P123 → 0	r_pro_degrade
43*	P1234 → 0	r_pro_degrade
44*	P123_4 → 0	r_pro_degrade
45*	C1234 → 0	r_pro_degrade
46*	s_poly → 0	r_pro_degrade
47*	capsid → 0	r_pro_degrade
48*	PE26KE1 → 0	r_pro_degrade
49*	PE26KE1_ER → 0	r_pro_degrade
50*	PE2_E1 → 0	r_pro_degrade
51*	E2_E1 → 0	r_pro_degrade
52*	luciferase → 0	r_pro_degrade
53*	PFU → 0	r_particle_deg
54*	VLP → 0	r_particle_deg
* not shown in Figure 1
