## Supplementary material for "A detailed kinetic model of Eastern equine encephalitis virus replication in a susceptible host cell": S2 Table

### Sheet: Key Resources
REAGENT or RESOURCE	SOURCE	IDENTIFIER
Chemicals, Peptides, and Reagents
RPMI	Corning	10040CV
L-Glutamine	Corning	25-005-CI
Penicillin Streptomycin	Corning	30-002-CI
Donor Bovine Serum	Gibco	16030074
Immunodiffusion Agarose	MP Biomedicals	952012
Tryptose Phosphate Broth	Molecular Toxicology	26618
TRIzol Reagent	Invitrogen	15596018
PBS, 1X	Corning	21-031-CV
Passive Lysis Buffer	Promega	E1941
Neutral Red	Fisher Chemical	N129-25
1-bromo-3-chloropropane	Molecular Research Center	BP151
Polyacryl Carrier	Molecular Research Center	PC152
Nuclease Free Water	Cytiva	SH30538.02
Critical Commercial Assays
mMessage mMachine T7 Transcription Kit	Invitrogen	AM1344
mMessage mMachine SP6 Transcription Kit	Invitrogen	AM1340
Turbo DNase	Invitrogen	AM2238
RNeasy MinElute Cleanup Kit	Qiagen	74204
Nano-Glo Luciferase Assay System	Promega	PRN1120
Cell Lines
BHK-21 C13	ATCC	CCL-10
Oligonucleotides (5’-3’) and cDNA Clones
EEEV_FL93_NSP2_RT_T7_Sense	IDTdna	N/A
GCGTAATACGACTCACTATACACCGGCCAAAGTCTTCCATACTAT
EEEV_FL93_NSP2_RT_T7_Antisense	IDTdna	N/A
GCGTAATACGACTCACTATAGCGCTACAAGGTCAATGAGAA
EEEV_FL93_Capsid_RT_T7_Sense	IDTdna	N/A
GCGTAATACGACTCACTATAACAGCTCCATGATGCCAGTTA
EEEV_FL93_NSP2_qPCR_Forward_Sense	IDTdna	N/A
GCGCTACAAGGTCAATGAGA
EEEV_FL93_NSP2_qPCR_Probe_Sense	IDTdna	N/A
6-FAM/ ACGCACAGACATCTGAGCATGTGAA /BHQ_1
EEEV_FL93_NSP2_qPCR_Forward_Antisense	IDTdna	N/A
CACCGGCCAAAGTCTTCCATA
EEEV_FL93_NSP2_qPCR_Probe_Antisense	IDTdna	N/A
6-FAM/ TTCACATGCTCAGATGTCTGTGCGT /BHQ_1
EEEV_FL93_Capsid_qPCR_Forward_Sense	IDTdna	N/A
GACCTTGAGTACGGTGATGTGC
EEEV_FL93_Capsid_qPCR_Probe_Sense	IDTdna	N/A
6-FAM/ GTACACCAGTGACAAGCCTCCTGGC /BHQ_1
T7_Promoter_Seq_qPCR_Forward_Sense/Antisense	IDTdna	N/A
GCGTAATACGACTCACTATA
cDNA Clone_Klimstra_15021: EEEV-FL93	Klimstra Lab	N/A
cDNA Clone_Klimstra_384: EEEV-FL93_nLuc_TaV	Klimstra Lab	N/A
